# Genetic reduction of the translational repressors FMRP and 4E-BP2 preserves memory in mouse models of Alzheimer’s disease

**DOI:** 10.1101/2024.10.08.617315

**Authors:** Felipe C. Ribeiro, Danielle Cozachenco, Jean-Claude Lacaille, Karim Nader, Fernanda G. De Felice, Mychael V. Lourenco, Argel Aguilar-Valles, Nahum Sonenberg, Sergio T. Ferreira

**Author notes:** These authors contributed equally to this work (Felipe C. Ribeiro, Danielle Cozachenco). Corresponding authors: Sergio T. Ferreira, Nahum Sonenberg and Argel Aguilar-Valles.

## Abstract

Alzheimer’s disease (AD) is characterized by progressive memory decline. Converging evidence indicates that hippocampal mRNA translation (protein synthesis) is defective in AD. Here, we show that genetic reduction of the translational repressors, Fragile X messenger ribonucleoprotein (FMRP) or eukaryotic initiation factor 4E (eIF4E)-binding protein 2 (4E-BP2), prevented the attenuation of hippocampal protein synthesis and memory impairment induced by AD-linked amyloid-β oligomers (AβOs) in mice. Moreover, genetic reduction of 4E-BP2 rescued memory deficits in aged APPswe/PS1dE9 (APP/PS1) transgenic mouse model of AD. Our findings demonstrate that strategies targeting repressors of mRNA translation correct hippocampal protein synthesis and memory deficits in AD models. Results suggest that modulating pathways controlling brain mRNA translation may confer memory benefits in AD.
