## Supplementary for "Genetic reduction of the translational repressors FMRP and 4E-BP2 preserves memory in mouse models of Alzheimer’s disease": Supplementary table 1 .xlsx

### Sheet: Fig 1A,B
SUnSET		* in red - samples not used
BP2+/-
M1	puromycin	beta-actin	puromycin/actin		mean of veh	norm by mean
V7	54782586	15587770	3.51446		3.51446	1
A5	43979243	15739841	2.79414			0.79504
VB1	30744051	13016012	2.36202			0.672086
AB1	32382959	11165598	2.90024			0.825232
V8	50123486	10065841	4.97956			1.41688
A6	35126394	12831598	2.73749			0.778923
VB2	39923879	14500012	2.75337			0.78344
AB2	36820758	12890012	2.85653			0.812795
VB3	45772051	13590426	3.36796			0.958316
M2	puromycin	beta-actin	puromycin/actin		mean of veh	norm by mean
V9	23156056	15250012	1.51843		1.51843	1
A7	15046094	9036891	1.66496			1.0965
VB4	23554319	3952234	5.95975			3.92494
AB3	15574964	2231820	6.97859			4.59593
V11	18326370	2557234	7.16648			4.71967
A8	15286893	6235012	2.45178			1.61468
VB5	36805926	14029841	2.6234			1.72771
AB4	19869701	14462598	1.37387			0.904796
VB6	23013579	14732497	1.5621			1.02876
Fmr1 KO
M3	puromycin	beta-actin	puromycin/actin		mean of veh	norm by mean
V1	41422566	10682305	3.87768		3.31957	1.16813
A1	22539947	9969426	2.26091			0.681084
FV1	26857495	10597719	2.53427			0.763433
FA1	25525675	11966719	2.13306			0.642569
V2	43356900	16276790	2.66373			0.80243
A2	36533444	12348912	2.95843			0.89121
FV3	25856905	9926083	2.60495			0.784723
FA2	25850240	8105719	3.18914			0.960707
V3	38800595	11354134	3.41731			1.02944
M4	puromycin	beta-actin	puromycin/actin		mean of veh	norm by mean
V4	12680831	11660255	1.08753		1.1925	0.911973
A3	9387123	12371255	0.758785			0.636299
FV4	8444831	9972841	0.846783			0.710092
FA3	12980550	11402548	1.13839			0.954627
V5	20631399	15901255	1.29747			1.08803
A4	8268973	14704012	0.562362			0.471583
FV5	7891647	11994255	0.657952			0.551743
FA4	13806266	10553134	1.30826			1.09708
FV6	11127851	13331569	0.834699			0.699959
M5	puromycin	beta-actin	puromycin/actin		mean of veh	norm by mean
FA5	17652927	5836468	3.02459		1.92042	1.57496
V4	12300986	7801234	1.5768			0.821071
A7	9378146	6599406	1.42106			0.739974
FV7	19220856	8198891	2.34432			1.22074
FA7	27192940	9418841	2.88708			1.50336
V2	22812605	9913820	2.30109			1.19822
FA6	14456735	6790406	2.12899			1.10861
V11	15179472	9257406	1.63971			0.85383
A8	12735602	8018083	1.58836			0.827091
FV8	20969271	6563012	3.19507			1.66374
FA8	22783413	10760033	2.11741			1.10258
V10	12790421	5910355	2.16407			1.12687
FV1	12229451	8093477	1.51103			0.786821
FA10	11026874	10829205	1.01825			0.530225
M6	puromycin	beta-actin	puromycin/actin		mean of veh	norm by mean
AB10	17621576	6352054	2.77415		2.83995	0.976832
V6	18502831	5116770	3.61612			1.2733
A9	16785475	6749648	2.48687			0.875673
AB8	22242082	6258811	3.55372			1.25133
VB1	39853487	7509740	5.30691			1.86866
AB7	21012990	7237225	2.90346			1.02236
V1	11784220	5869033	2.00786			0.707007
A1	11816170	5566740	2.12264			0.747421
AB6	29552366	7114154	4.15402			1.46271
VB8	19069747	5217205	3.65517			1.28705
AB5	26082052	6805447	3.83253			1.3495
V9	14886655	5140648	2.89587			1.01969
AB9	30144517	6682569	4.51092			1.58838
A2	24249395	6514690	3.72226			1.31068
